# Biotic interactions explain seasonal dynamics of the alpine soil microbiome

**DOI:** 10.1101/2023.04.17.537150

**Authors:** Anna Maria Fiore-Donno, Jule Freudenthal, Mathilde Borg Dahl, Christian Rixen, Tim Urich, Michael Bonkowski

**Affiliations:** Terrestrial ecology group, University of Cologne, Cologne, Germany; Institute of Microbiology, University of Greifswald, Greifswald, Germany; WSL Institute for Snow and Avalanche Research SLF, Davos Dorf, Switzerland; Climate Change, Extremes and Natural Hazards in Alpine Regions Research Centre CERC, Davos Dorf, Switzerland

**Keywords:** biotic interactions, alpine ecosystems, protists, metatranscriptomics, soil food web

## Abstract

**Background:** The soil alpine microbiome is dependent on season and elevation, yet there is limited understanding of how complex communities are differentially shaped by abiotic and biotic factors. Here we investigated the spring-to-summer dynamics of soil microbiomes in alpine grasslands, focussing on soil food web interactions. To this end, we conducted a survey along altitudinal transects in three mountains in the Alps, in spring at snowmelt and in the following summer, recorded vegetation and topographic, climatic and edaphic parameters for 158 soil samples. By using metatranscriptomics, we simultaneously assessed prokaryotic and eukaryotic communities, further classified by nutrition guilds.

**Results:** Our results show: (i) that biotic interactions could explain more variation of the microbial communities than topographic and edaphic variables, more for consumers than for preys, and this effect was stronger in summer than in spring; (ii) a seasonal dynamic in biotic interactions: the consumers’ pressure on preys increases from spring to summer, resulting in a higher diversity and evenness of preys.

**Conclusion:** In alpine grasslands, consumers effectively contribute to maintain the diverse soil bacterial and fungal community essential for ecosystem functioning.
