## Supplementary material for "Biotic interactions explain seasonal dynamics of the alpine soil microbiome": TableS5SummaryRDA

### Sheet: Sheet1
Table S5. Models of the most influential topographic, edaphic and biotic variables, selected by distance-based redundancy and variable selection (functions dbrda and ordistep), for consumers and preys and also bacteria, protists and fungi. Models evaluated by anova, F-values and model p-values are shown.
CONSUMERS	dbrda F	dbrda F
Topography	Altitude factor	Mountain				model p-value
Under snow	NS	NS				NS
Edge	NS	NS				NS
Snow-free	NS	NS				NS
Summer	3.38	NS				0.017
Edaphic	Water content	pH	Soil temperature	Organic C		model p-value
Under snow	3.3234	13.8961	NS	2.8673		0.001
Edge	NS	19.108	NS	NS		0.001
Snow-free	4.2749	16.6766	NS	NS		0.001
Summer	NS	15.778	NS	NS		0.001
Biotic	Shannon Preys					anova p-value
Under snow	4.4995					0.008
Edge	8.3626					0.001
Snow-free	3.528					0.028
Summer	24.083					0.001
PREYS	dbrda F	dbrda F
Topography	Altitude factor	Mountain				model p-value
Under snow	3.1637	NS				0.01
Edge	4.5185	NS				0.002
Snow-free	2.3728	NS				0.031
Summer	2.6674	NS				0.008
Edaphic	Water content	pH	Soil temperature	Organic C		model p-value
Under snow	6.2432	4.9291	NS	4.8408		0.002
Edge	10.5528	5.0011	NS	9.9567		0.001
Snow-free	3.5365	3.6363	NS	5.9617		0.002
Summer	NS	11.4699	2.4367	5.0456		0.001
Biotic	Shannon Consumers					anova p-value
Under snow	22.117					0.001
Edge	9.9313					0.001
Snow-free	14.371					0.001
Summer	8.9034					0.001
BACTERIA	dbrda F	dbrda F
Topography	Altitude factor	Mountain				model p-value
Under snow	3.14	NS				0.01
Edge	4.45	NS				0.002
Snow-free	2.11	NS				0.019
Summer	2.57	NS				0.007
Edaphic	Water content	pH	Soil temperature	Organic C		model p-value
Under snow	6.3163	4.5814	NS	4.9468		0.001
Edge	10.863	4.8813	NS	9.9818		0.001
Snow-free	3.5645	3.5258	NS	6.0037		0.003
Summer	NS	10.4628	2.3999	5.1906		0.001
Biotic	Coverage VascPlants	ShannonProtists	Shannon Fungi	Shannon Vasc. Plants		model p-value
Under snow	NA	NS	NS	NA		NS
Edge	NA	NS	3.78	NA		0.001
Snow-free	NA	NS	NS	NA		NS
Summer	NS	NS	NS	NS		NS
PROTISTS	dbrda F	dbrda F
Topography	Altitude factor	Mountain				model p-value
Under snow	NS	NS				NS
Edge	NS	NS				NS
Snow-free	NS	NS				NS
Summer	1.65	NS				0.004
Edaphic	Water content	pH	Soil temperature	Organic C		model p-value
Under snow	NS	NS	NS	3		0.008
Edge	NS	9.6909	NS	2.0888		0.001
Snow-free	NS	2.3771	NS	NS		0.048
Summer	NS	2.5318	NS	1.9091		0.003
Biotic	Coverage VascPlants	Shannon Bacteria	Shannon Fungi	Shannon Vascular Plants		model p-value
Under snow	NA	NS	NS	NA		NS
Edge	NA	2.67	NS	NA		0.007
Snow-free	NA	NS	NS	NA		NS
Summer	1.75	3.19	2.14	NS		0.001
FUNGI	dbrda F	dbrda F
Topography	Altitude factor	Mountain				model p-value
Under snow	NS	NS				NS
Edge	NS	NS				NS
Snow-free	NS	NS				NS
Summer	NS	NS				NS
Edaphic	Water content	pH	Soil temperature	Organic C		model p-value
Under snow	NS	NS	NS	NS		NS
Edge	NS	NS	NS	NS		NS
Snow-free	NS	NS	NS	NS		NS
Summer	NS	NS	NS	NS		NS
Biotic	Coverage VascPlants	Shannon Bacteria	Shannon Protists	Shannon Vascular Plants		model p-value
Under snow	NA	NS	NS	NA		NS
Edge	NA	3.11	2.66	NA		0.001
Snow-free	NA	NS	NS	NA		NS
Summer	NS	NS	2.77	NS		0.028
