## Supplementary material for "Biotic interactions explain seasonal dynamics of the alpine soil microbiome": TableS1DatabaseEnvironmental

### Sheet: SiteEnv
Table S1. Database of the topographic, edaphic and biotic parameters of the samples.
Site	Mountain	Snow_coverage	Altitude	Altitude_factor	Collection_date	Lat	Long	Soil_temperature	Days_under_snow	Water_content	pH	microbial_C	microbial_N	microbial_CN	Organic_C	Dissolved_N	Shannon_Vascular_Plants	Coverage_Vascular_Plants	Plant_Species_Richness	ShannonAll	Shannon_Consumers	ShannonPreys	Nb of sequences	%Coverage
W01_Sn	Wannengrat	Under_snow	2639.91	high	2020-05-31	46.7907	9.76752	0.206	232	78.7491	4.81	329.412	58.2626	5.65392	0.203655	0.0464677	8.57522	43	13	92.103	7.56029	82.8947	2556645	0.9998
W01_Ed	Wannengrat	Edge	2639.65	high	2020-05-31	46.7907	9.76751	0.256	232	76.3697	4.34	391.101	59.1854	6.60807	0.214574	0.0416158	8.36547	58	14	133.9	8.87309	123.034	2363978	0.9998
W01_1m	Wannengrat	Snow_free	2639.51	high	2020-05-31	46.7907	9.7675	2.309	232	67.8695	3.97	815.218	94.7782	8.60133	0.45043	0.0594039	3.77381	70.5	11	65.6425	10.1562	59.2309	2586142	0.9998
W02_Sn	Wannengrat	Under_snow	2592.21	high	2020-05-31	46.7921	9.76941	0.269	255	90.9314	3.95	NA	NA	NA	NA	NA	3.44873	39	5	73.6882	9.23029	65.3388	3130282	0.9998
W02_Ed	Wannengrat	Edge	2591.7	high	2020-05-31	46.7921	9.7694	0.256	255	58.844	3.72	510.093	62.4252	8.17127	0.315682	0.0446381	5.70338	40	7	52.7709	7.61401	47.4613	3079595	0.9998
W02_1m	Wannengrat	Snow_free	2591.94	high	2020-05-31	46.7921	9.7694	5.178	255	42.054	3.64	446.191	54.832	8.13742	0.294942	0.0455489	4.64146	40	6	50.9877	5.22363	44.0149	2499879	0.9998
W03B_Sn	Wannengrat	Under_snow	2556.83	high	2020-05-31	46.7936	9.77202	0.227	244	60.1888	4.01	630.496	76.1141	8.28356	0.378441	0.0549281	5.65847	65.3	11	61.5281	9.26388	54.0766	2925725	0.9998
W03B_Ed	Wannengrat	Edge	2556.97	high	2020-05-31	46.7936	9.77201	0.256	244	48.8851	4.2	598.071	91.6895	6.52278	0.328457	0.0610126	7.41117	78	13	75.5337	9.13794	68.1202	2568901	0.9998
W03B_1m	Wannengrat	Snow_free	2556.83	high	2020-05-31	46.7936	9.77201	9.76	244	34.2574	3.86	523.947	55.0917	9.51045	0.323666	0.0440564	8.26262	68.7	15	61.2178	7.83081	54.1316	2529280	0.9998
W03_Sn	Wannengrat	Under_snow	2544.01	high	2020-05-31	46.7938	9.77232	0.227	244	72.1057	3.9	272.575	24.5157	11.1184	0.18961	0.022328	10.1238	56	17	93.9938	12.4052	80.9935	3521836	0.9998
W03_Ed	Wannengrat	Edge	2544.08	high	2020-05-31	46.7938	9.77233	0.224	244	70.1589	3.77	348.269	36.8607	9.44827	0.212433	0.0269475	12.067	55	18	90.921	13.4411	79.9859	3009662	0.9998
W03_1m	Wannengrat	Snow_free	2544	high	2020-05-31	46.7938	9.77234	4.445	244	60.6388	3.8	408.526	49.5344	8.24732	0.249997	0.0373693	14.0055	66	21	82.3453	9.16173	72.8644	2915161	0.9998
W04_Sn	Wannengrat	Under_snow	2499.29	high	2020-05-31	46.795	9.77337	0.206	244	59.9178	3.99	568.99	83.9591	6.77699	0.316925	0.0561843	6.39928	43.5	10	76.9634	8.6331	67.6138	2878605	0.9998
W04_Ed	Wannengrat	Edge	2499.51	high	2020-05-31	46.795	9.77338	0.412	244	49.3366	3.82	523.124	62.6474	8.35028	0.340607	0.0504174	7.45022	50	12	64.5388	6.24198	57.5799	3275957	0.9998
W04_1m	Wannengrat	Snow_free	2499.75	high	2020-05-31	46.795	9.7734	6.873	244	40.9214	4	358.52	42.9571	8.346	0.306861	0.0430651	5.7895	59	9	63.7375	6.28034	56.1616	3250113	0.9998
W05B_Sn	Wannengrat	Under_snow	2455.08	middle	2020-05-29	46.7961	9.77522	0.2	200	64.2487	3.88	441.868	70.5579	6.26248	0.264431	0.0484072	9.28297	66.8	13	76.273	8.96351	67.7244	2033305	0.9997
W05B_Ed	Wannengrat	Edge	2455.17	middle	2020-05-29	46.7961	9.77523	0.224	200	67.8447	3.89	338.626	33.7052	10.0467	0.235776	0.0267081	12.2759	66.3	17	81.5306	11.0364	72.7619	2246588	0.9998
W05B_1m	Wannengrat	Snow_free	2455.28	middle	2020-05-29	46.7961	9.77525	1.634	200	50.2981	4.02	595.404	114.295	5.20935	0.343585	0.0749791	13.0026	96.8	20	50.5127	10.9956	45.1612	2283406	0.9998
W05_Sn	Wannengrat	Under_snow	2443.53	middle	2020-05-29	46.7966	9.77543	0.367	200	27.7262	4.08	539.956	64.9579	8.3124	0.30965	0.0475067	8.04617	90	12	76.6617	11.5083	67.6256	3930068	0.9998
W05_Ed	Wannengrat	Edge	2443.53	middle	2020-05-29	46.7966	9.77544	3.242	200	38.1304	3.83	739.959	115.654	6.39804	0.414682	0.0762345	8.58922	94.7	14	75.9815	10.9702	66.7819	3244905	0.9998
W05_1m	Wannengrat	Snow_free	2443.76	middle	2020-05-29	46.7966	9.77545	9.73	200	37.3116	3.75	888.822	97.9379	9.07536	0.505991	0.0723833	9.67809	85	12	58.965	7.26772	51.7264	3336484	0.9998
W06B_Sn	Wannengrat	Under_snow	2451.68	middle	2020-05-29	46.7981	9.77631	0.235	200	56.0137	3.83	742.7	90.9616	8.16498	0.442076	0.0674095	6.54923	86.1	13	80.2967	8.89988	72.1355	2984402	0.9998
W06B_Ed	Wannengrat	Edge	2451.82	middle	2020-05-29	46.7981	9.77631	0.224	200	55.3656	3.78	668.142	77.9017	8.57673	0.384353	0.0538222	7.41487	65.2	12	77.4098	9.925	67.7662	2832545	0.9998
W06B_1m	Wannengrat	Snow_free	2451.7	middle	2020-05-29	46.7981	9.7763	9.231	200	41.5381	3.76	819.398	80.5824	10.1685	0.50842	0.0676456	5.9198	63.6	12	60.3346	9.56539	51.8602	3351370	0.9998
W06_Sn	Wannengrat	Under_snow	2391.45	middle	2020-05-20	46.8015	9.77839	0.245	246	66.1259	3.97	425.203	68.6458	6.19416	0.27558	0.0488333	7.14973	60.5	16	52.963	7.78994	45.1987	3119588	0.9998
W06_Ed	Wannengrat	Edge	2392.12	middle	2020-05-20	46.8015	9.77838	3.514	246	48.2107	3.87	547.758	61.4057	8.92032	0.383117	0.0534957	4.66519	87.5	13	52.9325	6.61864	45.8118	2598676	0.9998
W06_1m	Wannengrat	Snow_free	2392.42	middle	2020-05-20	46.8015	9.77837	8.037	246	53.4043	3.82	684.766	66.1046	10.3588	0.42565	0.0519785	2.53502	81	13	50.1034	6.41902	44.5003	3033098	0.9998
W07_Sn	Wannengrat	Under_snow	2362.7	low	2020-05-20	46.8018	9.78048	0.748	246	40.885	3.99	774.889	108.88	7.11689	0.530697	0.0921199	8.718	55	13	48.8231	6.65586	43.5036	3597502	0.9999
W07_Ed	Wannengrat	Edge	2362.86	low	2020-05-20	46.8018	9.78048	7.597	244	42.268	4.33	593.258	89.9073	6.59855	0.474342	0.0839327	4.73544	61	10	47.3661	5.84572	42.3706	3327638	0.9998
W07_1m	Wannengrat	Snow_free	2362.83	low	2020-05-20	46.8018	9.78049	8.978	244	42.6657	4.05	891.785	139.993	6.37023	0.659494	0.128426	5.61335	69	11	46.5159	7.73616	42.2643	2616055	0.9998
W08B_Sn	Wannengrat	Under_snow	2346.81	low	2020-05-20	46.8014	9.78119	0.245	222	51.8987	3.82	635.491	78.9279	8.05154	0.398718	0.0605204	7.5008	70.5	15	71.66	10.9247	62.9321	2717347	0.9998
W08B_Ed	Wannengrat	Edge	2347.09	low	2020-05-20	46.8014	9.78119	5.336	222	34.5278	3.86	539.574	83.9036	6.43088	0.422415	0.0761707	9.13804	78.1	18	45.073	6.74646	39.0072	2749967	0.9998
W08B_1m	Wannengrat	Snow_free	2347.24	low	2020-05-20	46.8014	9.78118	11.175	222	24.7022	3.9	414.858	49.3628	8.40428	0.344504	0.0483221	10.3311	64.1	16	51.4975	10.1622	46.6055	2704097	0.9998
W08_Sn	Wannengrat	Under_snow	2302.61	low	2020-05-20	46.8009	9.78373	0.245	222	62.5278	4.12	712.537	111.143	6.411	0.424177	0.0861998	13.3113	67.8	20	64.2263	7.64438	57.2904	2839042	0.9998
W08_Ed	Wannengrat	Edge	2302.61	low	2020-05-20	46.8009	9.78373	4.017	222	34.7219	3.9	512.522	78.219	6.5524	0.396677	0.0704189	9.13793	67.3	20	43.506	6.23696	39.5324	2882813	0.9998
W08_1m	Wannengrat	Snow_free	2302.64	low	2020-05-20	46.8009	9.78373	10.359	222	38.3005	3.97	751.068	129.733	5.78933	0.513536	0.0995179	10.5827	85.6	17	65.1374	8.50057	57.7215	2784836	0.9998
W09_Sn	Wannengrat	Under_snow	2217.28	low	2020-05-22	46.8005	9.78667	0.388	222	62.4657	4.89	742.052	80.7307	9.19169	0.387391	0.0562095	10.9218	77	18	75.2096	13.8136	67.1662	2086451	0.9997
W09_Ed	Wannengrat	Edge	2217.23	low	2020-05-22	46.8005	9.78667	5.27	222	66.6024	4.61	535.739	67.1216	7.98163	0.285437	0.0439448	15.6372	83	29	134.557	10.2429	122.809	2767964	0.9998
W09_1m	Wannengrat	Snow_free	2217.28	low	2020-05-22	46.8005	9.78668	5.667	222	68.2884	5.25	328.342	56.4255	5.81904	0.172525	0.0357371	10.8855	68	15	105.927	16.7727	91.2575	2222366	0.9998
W10B_Sn	Wannengrat	Under_snow	2187.36	low	2020-05-22	46.8004	9.78777	0.347	222	47.847	4.23	255.11	48.2851	5.28342	0.215528	0.0394782	12.8196	81.6	21	82.5163	10.2714	73.0996	2424612	0.9998
W10B_Ed	Wannengrat	Edge	2187.13	low	2020-05-22	46.8004	9.78777	3.528	222	47.376	3.95	551.291	92.5076	5.95941	0.356279	0.0667726	10.9564	89	16	65.287	9.21324	58.9354	2581367	0.9998
W10B_1m	Wannengrat	Snow_free	2187.3	low	2020-05-22	46.8004	9.78777	13.111	222	50.3055	3.82	862.55	137.82	6.25854	0.510345	0.0927014	11.2704	90.5	17	66.634	10.8554	58.2183	2877365	0.9998
J01_Sn	Jakobshorn	Under_snow	2557.42	high	2020-05-28	46.7721	9.84999	0.366	201	59.0323	4.46	537.339	75.4291	7.12377	0.34057	0.0558423	12.1493	69	20	57.2474	9.00002	53.0711	2690874	0.9998
J01_Ed	Jakobshorn	Edge	2557.43	high	2020-05-28	46.7721	9.84999	1.429	201	56.6484	4.39	NA	NA	NA	NA	NA	11.2089	66	18	140.361	12.6834	121.111	1917817	0.9996
J01_1m	Jakobshorn	Snow_free	2557.73	high	2020-05-28	46.7721	9.84998	6.888	201	48.9781	4.23	435.071	59.2043	7.34864	0.25066	0.0425199	12.3957	60	16	67.4888	9.7719	61.4829	2439968	0.9998
J02_Sn	Jakobshorn	Under_snow	2478.48	high	2020-05-28	46.7724	9.85126	0.335	226	73.7374	6.15	348.164	117.023	2.97517	0.205422	0.0819012	5.39621	73	8	135.7	9.97111	121.591	1277157	0.9995
J02_Ed	Jakobshorn	Edge	2478.57	high	2020-05-28	46.7724	9.85126	1.796	226	70.8173	6.12	288.789	80.222	3.59987	0.160546	0.0527287	6.21224	70	10	155.034	9.74898	140.101	1630671	0.9996
J02_1m	Jakobshorn	Snow_free	2478.87	high	2020-05-28	46.7724	9.85126	8.015	226	41.9985	6.28	621.963	402.058	1.54695	0.348381	0.232009	6.03511	74	10	170.427	16.3377	150.114	1646228	0.9996
J02B_Sn	Jakobshorn	Under_snow	2483.45	high	2020-06-25	46.7716	9.85143	0.462	226	60.8352	4.08	291.264	37.8577	7.69366	0.1736	0.0273138	10.5391	76.5	15	90.7934	11.8854	79.7251	2706210	0.9998
J02B_Ed	Jakobshorn	Edge	2483.27	high	2020-06-25	46.7716	9.85143	1.908	226	43.2821	4.79	383.07	60.6484	6.31624	0.229408	0.0447764	9.80742	81	16	142.822	11.3491	129.897	2874406	0.9998
J02B_1m	Jakobshorn	Snow_free	2483.34	high	2020-06-25	46.7716	9.85143	12.824	226	43.6727	4.42	405.709	47.8964	8.47055	0.262113	0.0382396	12.6305	63.6	20	121.355	17.1582	104.438	2503862	0.9998
J03_Sn	Jakobshorn	Under_snow	2407.34	high	2020-05-28	46.7732	9.8535	0.24	232	56.787	4.31	329.452	57.8312	5.69679	0.210228	0.04523	9.19572	61	16	118.48	9.73314	106.656	1948454	0.9997
J03_Ed	Jakobshorn	Edge	2406.65	high	2020-05-28	46.7732	9.85353	3.458	232	54.5028	4.43	546.768	96.749	5.65141	0.310769	0.0712866	10.9497	50	15	63.6953	10.0674	56.5552	1785664	0.9996
J03_1m	Jakobshorn	Snow_free	2407.12	high	2020-05-28	46.7732	9.85353	6.427	232	44.6867	4.06	775.158	99.3624	7.80132	0.445778	0.0753187	7.56201	85	14	76.3757	7.44674	67.5896	1672544	0.9996
J04B_Sn	Jakobshorn	Under_snow	2386.97	middle	2020-05-26	46.7736	9.85433	0.284	232	47.492	4.34	577.767	93.552	6.17589	0.325648	0.0614942	12.0771	79.2	23	92.7377	8.2977	83.6254	2025117	0.9997
J04B_Ed	Jakobshorn	Edge	2384.85	middle	2020-05-26	46.7736	9.85436	1.419	232	51.2903	4.17	765.424	112.672	6.7934	0.430268	0.0820436	15.6406	92.2	25	95.3746	8.92214	84.9392	1697082	0.9996
J04B_1m	Jakobshorn	Snow_free	2385.29	middle	2020-05-28	46.7736	9.85436	15.709	232	38.1823	4.35	1178.44	185.325	6.35879	0.62678	0.121428	20.5885	74.7	27	118.156	6.78729	109.909	1918207	0.9997
J05B_Sn	Jakobshorn	Under_snow	2341.66	middle	2020-05-26	46.7734	9.85638	0.242	214	53.4359	4.01	659.771	72.2964	9.12591	0.372356	0.0540947	8.80105	76	16	60.4226	10.7508	52.973	3338549	0.9998
J05B_Ed	Jakobshorn	Edge	2341.84	middle	2020-05-26	46.7734	9.85637	7.262	214	50.5784	3.99	790.738	96.1671	8.22253	0.43216	0.0633477	9.70604	51	16	76.8414	8.49681	67.4542	916180	0.9994
J05_Sn	Jakobshorn	Under_snow	2319.96	middle	2020-05-26	46.7734	9.85714	0.225	214	43.3771	3.95	740.987	156.882	4.72322	0.489405	0.11344	11.3169	84.2	19	64.5973	6.7822	58.6141	3905410	0.9999
J05_Ed	Jakobshorn	Edge	2320.01	middle	2020-05-26	46.7734	9.85714	1.482	214	36.8649	3.96	627.459	184.2	3.40639	0.44342	0.130865	5.30294	76.1	13	86.3439	6.37422	79.3874	2613529	0.9998
J05_1m	Jakobshorn	Snow_free	2320.42	middle	2020-05-26	46.7734	9.85714	11.425	214	41.461	4.19	581.126	203.521	2.85536	0.385653	0.133066	6.89165	76.9	16	66.5444	8.19109	60.0057	3019103	0.9998
J06B_Sn	Jakobshorn	Under_snow	2301.42	middle	2020-05-25	46.7714	9.86264	0.242	211	60.163	4.2	440.034	62.9364	6.99172	0.256617	0.0413632	9.32015	80.1	17	95.8209	10.4913	77.4735	2021584	0.9997
J06B_Ed	Jakobshorn	Edge	2301.24	middle	2020-05-25	46.7714	9.86266	1.671	211	65.8255	4.04	408.555	62.9122	6.49405	0.217236	0.0392398	11.6304	61	15	74.8363	7.67284	64.8449	2190293	0.9997
J06B_1m	Jakobshorn	Snow_free	2301.35	middle	2020-05-25	46.7714	9.86267	7.159	211	48.27	4.05	449.909	65.6404	6.85415	0.250672	0.0424938	9.50136	62	14	66.1093	7.37898	56.4018	2548107	0.9998
J08_Sn	Jakobshorn	Under_snow	2164.34	low	2020-05-25	46.768	9.87135	0.221	204	49.0182	3.65	749.183	88.6264	8.45327	0.459762	0.0683164	9.01734	68.3	19	62.1185	7.36994	54.3968	2742682	0.9998
J08_Ed	Jakobshorn	Edge	2164.2	low	2020-05-25	46.768	9.87135	0.916	204	51.5159	3.61	835.439	206.032	4.0549	0.502839	0.135042	7.30631	88.6	17	60.9984	8.8233	51.2777	2198471	0.9997
J08_1m	Jakobshorn	Snow_free	2164.63	low	2020-05-25	46.768	9.87136	7.138	204	46.6634	3.76	704.907	97.6781	7.21663	0.408104	0.0698737	5.71424	75.5	12	60.9389	8.03804	53.3288	2224761	0.9997
J09_Sn	Jakobshorn	Under_snow	2113.39	low	2020-05-19	46.7703	9.87075	0.811	200	64	4.12	496.594	85.2754	5.82341	0.309839	0.0623841	12.1016	83	23	80.7097	8.6152	70.6509	2532808	0.9997
J09_Ed	Jakobshorn	Edge	2113.69	low	2020-05-19	46.7703	9.87075	4.771	200	56	3.9	367.262	48.6984	7.54156	0.225182	0.0369775	7.46299	55	22	52.9174	5.6976	47.725	2738534	0.9998
J09_1m	Jakobshorn	Snow_free	2114.03	low	2020-05-19	46.7703	9.87074	9.041	200	59	4	749.358	125.471	5.97235	0.434369	0.084697	10.0763	90	19	64.8175	7.62304	58.1244	2884805	0.9998
J10B_Sn	Jakobshorn	Under_snow	2072.71	low	2020-05-19	46.7719	9.86987	0.496	200	78	3.78	348.62	38.252	9.11376	0.198708	0.0264522	5.38987	77.5	11	66.44	9.84035	56.6383	2906095	0.9998
J10B_Ed	Jakobshorn	Edge	2072.79	low	2020-05-19	46.7719	9.86987	7.221	200	46	3.72	433.675	52.4265	8.27206	0.258497	0.0373644	4.68167	55.1	8	57.1818	7.46217	49.9074	2025145	0.9998
J10B_1m	Jakobshorn	Snow_free	2072.71	low	2020-05-19	46.7719	9.86987	14.435	200	74	3.69	706.598	79.5418	8.88335	0.390608	0.0542207	5.78327	42.5	9	52.7135	5.9533	46.3696	2652718	0.9998
J10_Sn	Jakobshorn	Under_snow	1972.61	low	2020-05-19	46.7751	9.86826	0.673	186	60	3.55	300.594	41.3439	7.27057	0.182817	0.0307433	5.09611	15	8	66.4211	7.94133	55.9083	3155138	0.9998
J10_Ed	Jakobshorn	Edge	1972.51	low	2020-05-19	46.7751	9.86826	3.577	186	45	3.74	640.278	80.8128	7.92298	0.400827	0.0620054	2.44683	70	10	62.3798	8.47072	54.9843	1505961	0.9997
J10_1m	Jakobshorn	Snow_free	1972.4	low	2020-05-19	46.7752	9.86827	8.978	186	62	3.78	860.309	99.0198	8.68825	0.457917	0.0665663	2.23298	54	11	71.9169	7.16843	63.3455	2252197	0.9998
S01_Sn	Schwarzhorn	Under_snow	2815.95	high	2020-07-06	46.7306	9.94654	0.671	286	23.8596	4.2	56.991	3.50893	16.2417	0.0661654	0.0105163	3.09796	10	4	12.9977	51.6274	11.6906	1817373	0.9997
S01_Ed	Schwarzhorn	Edge	2815.88	high	2020-07-06	46.7306	9.94653	8.509	286	25.6909	4.28	104.018	16.7737	6.20127	0.107463	0.0242027	3.77069	25	6	19.3462	24.2215	17.2712	1100713	0.9995
S01_1m	Schwarzhorn	Snow_free	2816.25	high	2020-07-06	46.7306	9.94652	18.998	286	23.7554	4.25	49.8778	6.52691	7.64188	0.0846659	0.0251441	2.40694	68.5	5	10.5787	23.1544	9.93366	1007112	0.9996
S02_Sn	Schwarzhorn	Under_snow	2774.72	high	2020-07-06	46.731	9.94872	0.126	283	25.5989	4.61	43.9611	5.86362	7.49726	0.0685299	0.0115908	3.26435	10	6	14.6171	18.0003	13.1538	1478912	0.9997
S02_Ed	Schwarzhorn	Edge	2774.66	high	2020-07-06	46.731	9.94873	3.424	283	18.7902	4.58	63.048	6.98868	9.02145	0.0916176	0.0143148	5.37324	15	7	14.3724	11.6527	12.8398	1473905	0.9996
S02_1m	Schwarzhorn	Snow_free	2774.69	high	2020-07-06	46.731	9.94873	9.56	283	21.5544	4.64	161.92	34.2226	4.73137	0.133609	0.0392648	5.84501	17	9	22.9748	14.0489	20.6182	1001654	0.9995
S03_Sn	Schwarzhorn	Under_snow	2719.22	high	2020-07-06	46.7317	9.95037	0.65	248	33.3497	4.09	203.263	25.0283	8.12134	0.174267	0.02831	7.07704	12.5	11	14.2186	21.3729	13.0158	918785	0.9995
S03_Ed	Schwarzhorn	Edge	2719.36	high	2020-07-06	46.7317	9.95038	0.911	248	16.8612	4.08	87.2299	9.16371	9.51905	0.104984	0.0172147	4.33166	16	6	22.8961	41.8784	19.3796	1894122	0.9997
S03_1m	Schwarzhorn	Snow_free	2719.18	high	2020-07-06	46.7317	9.95039	11.503	248	21.6924	3.98	136.141	20.0108	6.80338	0.127586	0.0211327	5.49153	17	7	33.8068	17.7335	30.0455	1439656	0.9996
S04_Sn	Schwarzhorn	Under_snow	2676.68	high	2020-06-24	46.7328	9.95123	0.462	248	49.062	3.9	398.827	51.2777	7.77779	0.271993	0.043379	6.41329	64	12	67.3602	8.41457	59.4609	2729939	0.9998
S04_Ed	Schwarzhorn	Edge	2676.23	high	2020-06-24	46.7328	9.95124	2.543	248	55.0436	3.83	405.623	53.1134	7.63693	0.267358	0.0425003	6.37139	62	10	61.3132	9.29673	54.2629	2381218	0.9998
S04_1m	Schwarzhorn	Snow_free	2675.87	high	2020-06-24	46.7328	9.95126	13.678	248	47.1931	3.89	378.826	49.559	7.64394	0.244807	0.0404265	6.2139	35.5	9	71.3576	11.8841	64.746	2697250	0.9998
S05_Sn	Schwarzhorn	Under_snow	2628.59	high	2020-06-24	46.7327	9.95251	0.382	220	54.6119	4.3	201.545	27.2689	7.39102	0.138814	0.0257241	9.40952	80.7	16	80.9853	10.3316	71.3327	3037065	0.9998
S05_Ed	Schwarzhorn	Edge	2628.07	high	2020-06-24	46.7327	9.95251	2.535	220	56.0993	3.83	264.91	36.6453	7.22904	0.17592	0.0306405	1.71149	87.5	9	105.299	15.1396	92.5777	2567090	0.9998
S05_1m	Schwarzhorn	Snow_free	2628.39	high	2020-06-24	46.7327	9.95252	11.023	220	49.4275	3.83	449.932	49.6313	9.06548	0.295507	0.0413311	2.26643	76.1	9	82.4661	8.91481	72.5195	2537267	0.9998
S06B_Sn	Schwarzhorn	Under_snow	2607.32	middle	2020-06-24	46.7326	9.95362	0.399	220	55.7377	4.14	199.311	34.4624	5.78343	0.144521	0.055732	4.43439	47.5	9	73.2448	12.2201	65.3824	3003769	0.9998
S06B_Ed	Schwarzhorn	Edge	2607.18	middle	2020-06-24	46.7326	9.95363	2.67	220	56.9653	3.8	219.69	36.6731	5.9905	0.170857	0.0314838	6.92387	71.4	14	71.4173	9.5793	64.4071	2947153	0.9998
S06B_1m	Schwarzhorn	Snow_free	2607.3	middle	2020-06-24	46.7326	9.95363	12.591	220	48.188	3.95	251.858	38.8806	6.47773	0.218825	0.0429718	6.2582	55.9	11	89.0357	11.9089	79.9395	2671509	0.9998
S06_Sn	Schwarzhorn	Under_snow	2544.45	middle	2020-06-23	46.7338	9.95473	0.225	240	40.7066	4.7	346.802	46.0306	7.53417	0.243278	0.0424369	4.24183	25	9	144.436	12.4288	128.342	3000728	0.9998
S06_Ed	Schwarzhorn	Edge	2544.74	middle	2020-06-23	46.7338	9.95472	3.053	240	27.8792	4.2	261.076	29.0291	8.99361	0.199263	0.0274931	4.37567	54	11	101.43	11.555	89.7197	2910122	0.9998
S06_1m	Schwarzhorn	Snow_free	2545.12	middle	2020-06-23	46.7338	9.95471	19.796	240	22.2415	4.06	542.458	86.8973	6.24252	0.387889	0.0666996	6.58427	66	12	96.4079	12.5806	82.792	2714723	0.9998
S07B_Sn	Schwarzhorn	Under_snow	2510.29	middle	2020-06-23	46.7352	9.95658	0.288	244	36.9238	4.2	542.527	71.1788	7.62204	0.35293	0.0543215	6.38897	69	12	68.1277	9.50748	60.377	3268895	0.9998
S07B_Ed	Schwarzhorn	Edge	2510.45	middle	2020-06-23	46.7352	9.95656	0.476	244	48.1747	4.25	524.025	70.9168	7.38929	0.35168	0.0534482	9.85233	69.2	15	68.939	9.7874	61.1126	2867225	0.9998
S07B_1m	Schwarzhorn	Snow_free	2511.15	middle	2020-06-23	46.7352	9.95655	18.878	244	36.1941	4.16	816.276	100.265	8.14115	0.502514	0.0730114	9.05568	49.6	14	57.3218	11.3439	50.8612	2890229	0.9998
S07_Sn	Schwarzhorn	Under_snow	2483.86	middle	2020-06-23	46.7348	9.95863	0.225	244	24.1975	4.1	217.42	18.1933	11.9506	0.192108	0.0230058	3.77308	41	7	84.1589	12.0379	75.0346	3455431	0.9998
S07_Ed	Schwarzhorn	Edge	2484.08	middle	2020-06-23	46.7348	9.95865	0.287	244	40.2803	3.52	378.482	42.7722	8.84877	0.238166	0.0337036	1.81315	30	5	69.6361	7.33409	62.1326	2835943	0.9998
S07_1m	Schwarzhorn	Snow_free	2484.18	middle	2020-06-23	46.7348	9.95866	10.103	244	36.9124	3.67	396.977	43.0851	9.21378	0.276626	0.0394337	2.154	25	5	53.5009	6.75657	47.6761	3006528	0.9998
S08_Sn	Schwarzhorn	Under_snow	2438.26	low	2020-06-19	46.7384	9.96388	0.703	237	57.0877	3.89	467.751	53.2419	8.78539	0.342413	0.0499067	9.85325	72.6	19	68.8152	10.8087	62.04	3201846	0.9998
S08_Ed	Schwarzhorn	Edge	2438.38	low	2020-06-19	46.7384	9.96387	1.943	237	55.5984	3.81	625.967	72.6683	8.61403	0.381248	0.0569456	6.26339	51.1	12	79.964	11.9074	70.8295	2588769	0.9998
S08_1m	Schwarzhorn	Snow_free	2438.46	low	2020-06-19	46.7384	9.96386	6.653	237	57.2541	3.81	695.631	80.2198	8.67157	0.430318	0.0604134	12.5411	59.8	19	64.0626	7.36549	56.9448	3716065	0.9998
S09B_Sn	Schwarzhorn	Under_snow	2396.31	low	2020-06-23	46.7406	9.96346	0.225	237	30.8981	4.23	215.433	36.6502	5.87809	0.174385	0.0422992	3.92411	13.6	6	101.663	6.2657	91.7459	2671791	0.9998
S09B_Ed	Schwarzhorn	Edge	2396.17	low	2020-06-23	46.7406	9.96345	1.985	237	56.9098	4.6	288.21	58.0337	4.96625	0.219967	0.0559711	6.12074	94.5	9	126.625	12.0372	113.048	2464691	0.9997
S09B_1m	Schwarzhorn	Snow_free	2396.14	low	2020-06-23	46.7406	9.96345	13.218	237	25.4706	4.17	175.442	21.4277	8.18766	0.191463	0.0309627	6.15742	94	9	90.9952	11.228	79.5667	3089727	0.9998
S09_Sn	Schwarzhorn	Under_snow	2350.6	low	2020-06-19	46.7422	9.96324	0.389	237	42.6093	3.67	522.569	74.362	7.02737	0.356085	0.0614598	8.74889	56	13	71.4147	8.65402	63.2847	2750390	0.9998
S09_Ed	Schwarzhorn	Edge	2350.44	low	2020-06-19	46.7422	9.96325	2.194	237	39.2341	3.67	558.058	71.4751	7.80772	0.387868	0.0573353	9.99303	50	13	44.8666	10.6266	39.9295	2736263	0.9998
S09_1m	Schwarzhorn	Snow_free	2350.4	low	2020-06-19	46.7422	9.96326	6.15	237	50.5498	3.6	722.243	93.6681	7.71065	0.442842	0.0691359	9.06176	60	13	54.796	7.87829	49.2457	2830865	0.9998
S10B_Sn	Schwarzhorn	Under_snow	2355.97	low	2020-06-23	46.7431	9.96225	0.225	215	52.8813	3.79	298.184	30.8214	9.67457	0.228004	0.0332618	5.25752	29.6	7	68.7108	7.92979	58.5003	2866196	0.9998
S10B_Ed	Schwarzhorn	Edge	2355.08	low	2020-06-23	46.7431	9.96226	1.356	215	54.9429	3.94	406.639	39.3465	10.3348	0.267831	0.039014	7.05448	66.7	12	112.592	16.7747	98.8888	3102034	0.9998
S10B_1m	Schwarzhorn	Snow_free	2354.83	low	2020-06-23	46.7431	9.96227	7.278	215	49.5733	3.94	340.096	38.8426	8.75575	0.236929	0.0375512	7.91661	51.1	12	99.7686	14.843	89.9318	2875850	0.9998
S10_Sn	Schwarzhorn	Under_snow	2323.5	low	2020-06-19	46.7437	9.96288	0.305	215	39.8136	4.28	366.005	51.1685	7.15294	0.245167	0.0454481	8.07605	70	19	138.857	15.254	121.295	3299938	0.9998
S10_Ed	Schwarzhorn	Edge	2323.67	low	2020-06-19	46.7437	9.96289	0.811	215	46.2559	4.28	414.946	55.8992	7.42311	0.275873	0.047187	10.7471	60	20	134.941	11.5731	120.023	3540477	0.9998
S10_1m	Schwarzhorn	Snow_free	2323.94	low	2020-06-19	46.7437	9.9629	5.731	215	46.5282	3.89	517.728	59.552	8.69372	0.350478	0.0500163	8.62295	50	14	82.1711	10.6575	73.315	2682733	0.9998
W01_Au	Wannengrat	Summer	2639.91	high	2020-08-24	46.7907	9.76752	9.983	232	63.7975	4.81	828.986	149.787	5.53443	0.482809	0.109481	8.57522	43	13	136.462	9.96963	122.213	2981227	0.9998
W02_Au	Wannengrat	Summer	2592.21	high	2020-08-24	46.7921	9.76941	10.108	255	38.7145	3.95	1546.96	178.689	8.65732	0.821737	0.120122	3.44873	39	5	83.4574	7.56595	67.1384	2749894	0.9998
W03B_Au	Wannengrat	Summer	2556.83	high	2020-08-24	46.7936	9.77202	10.673	244	27.1262	4.01	2197.82	234.692	9.36471	1.12991	0.150852	5.65847	65.3	11	85.9208	9.95737	73.5144	3395221	0.9998
W03_Au	Wannengrat	Summer	2544.01	high	2020-08-24	46.7938	9.77232	9.292	244	56.201	3.9	797.48	83.0415	9.6034	0.462542	0.0617062	10.1238	56	17	89.6627	9.02254	74.896	2305149	0.9997
W04_Au	Wannengrat	Summer	2499.29	high	2020-08-24	46.795	9.77337	9.167	244	41.2755	3.99	1297.42	171.103	7.58271	0.71202	0.115416	6.39928	43.5	10	95.008	9.87552	83.0695	2118628	0.9997
W05B_Au	Wannengrat	Summer	2455.08	middle	2020-08-24	46.7961	9.77522	9.732	200	48.0432	3.88	1250.83	140.035	8.93225	0.713624	0.102331	9.28297	66.8	13	78.1506	8.90863	66.4353	2031224	0.9997
W05_Au	Wannengrat	Summer	2443.53	middle	2020-08-24	46.7966	9.77543	8.539	200	45.506	4.08	1012.89	111.931	9.04918	0.542514	0.0734745	8.04617	90	12	83.5625	8.00993	73.4181	1382020	0.9995
W06B_Au	Wannengrat	Summer	2451.68	middle	2020-08-21	46.7981	9.77631	13.746	200	40.4154	3.83	912.659	117.609	7.76014	0.58247	0.101467	6.54923	86.1	13	90.3046	9.54163	78.5422	2447634	0.9997
W06_Au	Wannengrat	Summer	2391.45	middle	2020-08-21	46.8015	9.77839	20.135	246	41.5038	3.97	1919.73	254.753	7.53567	1.17513	0.175453	7.14973	60.5	16	51.929	7.86349	43.2919	2390556	0.9997
W07_Au	Wannengrat	Summer	2362.7	low	2020-08-21	46.8018	9.78048	20.948	244	24.679	3.99	2338.34	312.264	7.48835	1.38933	0.245645	8.718	55	13	75.1448	7.24955	66.1638	3008080	0.9998
W08B_Au	Wannengrat	Summer	2346.81	low	2020-08-21	46.8014	9.78119	22.325	222	21.2995	3.82	1385.8	240.6	5.75976	0.808022	0.166071	7.5008	70.5	15	71.6389	7.47192	63.5626	2339411	0.9997
W08_Au	Wannengrat	Summer	2302.61	low	2020-08-21	46.8009	9.78373	23.826	222	42.3602	4.12	1982.66	313.523	6.32381	1.19528	0.229698	13.3113	67.8	20	80.7201	9.95691	70.1697	3408494	0.9998
W09_Au	Wannengrat	Summer	2217.28	low	2020-08-21	46.8005	9.78667	20.01	222	55.4337	4.89	1291.27	138.707	9.3093	0.644705	0.0884376	10.9218	77	18	167.365	13.7973	150.363	1802861	0.9996
W10B_Au	Wannengrat	Summer	2187.36	low	2020-08-21	46.8004	9.78777	21.449	222	37.5599	4.23	858.876	124.457	6.90099	0.557596	0.094696	12.8196	81.6	21	102.575	12.6217	88.3159	3134663	0.9998
J01_Au	Jakobshorn	Summer	2557.42	high	2020-08-20	46.7721	9.84999	12.062	201	47.1873	4.46	2	202.379	6.47409	0.776693	0.131329	12.1493	69	20	102.755	11.4052	101.644	2301949	0.9997
J02_Au	Jakobshorn	Summer	2478.48	high	2020-08-20	46.7724	9.85126	13.566	226	46.2164	6.15	1222.24	244.199	5.00509	0.648116	0.148927	5.39621	73	8	205.982	18.6456	186.901	1511883	0.9996
J02B_Au	Jakobshorn	Summer	2483.45	high	2020-08-20	46.7716	9.85143	13.002	226	48.2147	4.08	635.161	111.436	5.69976	0.395304	0.0784291	10.5391	76.5	15	123.605	8.61496	113.622	2365793	0.9997
J03_Au	Jakobshorn	Summer	2407.34	high	2020-08-20	46.7732	9.8535	12.563	232	42.7816	4.31	1304.59	191.702	6.80528	0.788818	0.147779	9.19572	61	16	101.643	10.0585	87.1849	2990647	0.9998
J04B_Au	Jakobshorn	Summer	2386.97	middle	2020-08-20	46.7736	9.85433	16.824	232	34.8927	4.34	869.154	133.978	6.48731	0.542129	0.0972291	12.0771	79.2	23	79.8148	7.81406	70.8782	2509070	0.9998
J05B_Au	Jakobshorn	Summer	2341.66	middle	2020-08-20	46.7734	9.85638	17.451	214	41.7186	4.01	1086.76	169.586	6.40832	0.65294	0.114484	8.80105	76	16	87.3449	9.69249	75.5812	2265160	0.9997
J05_Au	Jakobshorn	Summer	2319.96	middle	2020-08-20	46.7734	9.85714	19.204	214	33.3583	3.95	1286.32	233.324	5.513	0.861535	0.183823	11.3169	84.2	19	79.8889	7.63901	70.7099	2036154	0.9997
J06B_Au	Jakobshorn	Summer	2301.42	middle	2020-08-20	46.7714	9.86264	12.877	211	51.0082	4.2	941.642	104.891	8.97735	0.518247	0.0687848	9.32015	80.1	17	81.408	8.0236	69.3326	2707894	0.9997
J08_Au	Jakobshorn	Summer	2164.34	low	2020-08-20	46.768	9.87135	16.887	204	48.4748	3.65	2136.4	255.558	8.35972	1.14893	0.165826	9.01734	68.3	19	71.413	9.68599	60.2346	2626721	0.9997
J09_Au	Jakobshorn	Summer	2113.39	low	2020-08-20	46.7703	9.87075	15.822	200	47.6803	4.12	1085.24	171.21	6.33864	0.665282	0.12386	12.1016	83	23	87.406	7.91381	77.8164	2522297	0.9997
J10B_Au	Jakobshorn	Summer	2072.71	low	2020-08-20	46.7719	9.86987	14.005	200	52.2633	3.78	926.443	129.649	7.1458	0.506609	0.0811208	5.38987	77.5	11	89.474	12.3	73.0758	1593858	0.9995
J10_Au	Jakobshorn	Summer	1972.61	low	2020-08-20	46.7751	9.86826	14.632	186	47.5857	3.55	533.483	78.3972	6.80487	0.33591	0.0639371	5.09611	15	8	77.5745	10.2914	62.8664	1303242	0.9995
S01_Au	Schwarzhorn	Summer	2815.95	high	2020-08-25	46.7306	9.94654	9.418	286	14.7941	4.2	46.6426	12.5001	3.73138	0.0917179	0.0184003	3.09796	10	4	146.546	12.1593	128.007	1357888	0.9995
S03_Au	Schwarzhorn	Summer	2719.22	high	2020-08-25	46.7317	9.95037	12.68	248	14.8505	4.09	224.008	29.2154	7.66746	0.236965	0.0327111	7.07704	12.5	11	105.645	9.91505	93.5342	1854878	0.9997
S04_Au	Schwarzhorn	Summer	2676.68	high	2020-08-25	46.7328	9.95123	14.31	248	36.3702	3.9	1753.56	233.538	7.50869	0.935072	0.147633	6.41329	64	12	64.9751	6.62419	58.7122	2022468	0.9997
S05_Au	Schwarzhorn	Summer	2628.59	high	2020-08-25	46.7327	9.95251	11.3	220	29.6855	4.3	515.815	75.4252	6.83877	0.327266	0.0611107	9.40952	80.7	16	140.098	13.9833	125.19	2329013	0.9997
S06B_Au	Schwarzhorn	Summer	2607.32	middle	2020-08-25	46.7326	9.95362	10.61	220	45.1163	4.14	347.466	53.8825	6.44859	0.241124	0.0414277	4.43439	47.5	9	80.0519	9.1219	71.6325	1519337	0.9996
S06_Au	Schwarzhorn	Summer	2544.45	middle	2020-08-25	46.7338	9.95473	16.065	240	29.0394	4.7	904.98	135.001	6.70353	0.538152	0.0918171	4.24183	25	9	161.739	14.2033	143.778	1825767	0.9996
S07B_Au	Schwarzhorn	Summer	2510.29	middle	2020-08-25	46.7352	9.95658	17.881	244	41.0013	4.2	1227.85	182.41	6.73128	0.716602	0.130086	6.38897	69	12	100.007	11.9828	88.5087	2039814	0.9997
S07_Au	Schwarzhorn	Summer	2483.86	middle	2020-08-25	46.7348	9.95863	9.355	244	25.6466	4.1	227.996	30.3184	7.52005	0.227189	0.0297811	3.77308	41	7	99.8912	8.1897	85.7216	1860182	0.9996
S08_Au	Schwarzhorn	Summer	2438.26	low	2020-08-25	46.7384	9.96388	14.185	237	43.3631	3.89	1315.08	160.944	8.17106	0.71532	0.106001	9.85325	72.6	19	111.606	19.123	95.1101	2362848	0.9997
S09B_Au	Schwarzhorn	Summer	2396.31	low	2020-08-25	46.7406	9.96346	17.818	237	12.7605	4.23	154.516	38.4134	4.02245	0.230469	0.0463312	3.92411	13.6	6	109.287	7.55152	99.3789	1127467	0.9994
S09_Au	Schwarzhorn	Summer	2350.6	low	2020-08-25	46.7422	9.96324	14.811	237	32.9389	3.67	797.107	137.942	5.77855	0.527083	0.103072	8.74889	56	13	73.0966	8.37219	63.2185	2340785	0.9997
S10B_Au	Schwarzhorn	Summer	2355.97	low	2020-08-25	46.7431	9.96225	12.492	215	50.44	3.79	781.243	91.9853	8.49314	0.499878	0.074122	5.25752	29.6	7	86.5159	7.8996	76.7086	2533111	0.9998
S10_Au	Schwarzhorn	Summer	2323.5	low	2020-08-25	46.7437	9.96288	13.746	215	50.6281	4.28	1179.5	154.718	7.62356	0.685798	0.109586	8.07605	70	19	94.0233	9.57829	79.927	1522663	0.9996

### Sheet: metadata
Explanations, mesures, units
Altitude_factor: obtained with the formula
Alt.Wan<-cut(Wan$Altitude, quantile(Wan$Altitude, probs=seq(0,1, 1/3)))
from the column with the altitudes of Wannegrat, will separate the altitude in 3 factors, with nearly the same number of occurrences per factor.
Soil temperature was recorded at c. -5 cm during the sampling.
Days under snow: data from the closest datalogger
Water content (percentage) was calculated by drying at 60°C for 24 h berforehand weighted samples, and substracting dry weight to wet weight. This was done immediately when returning from the field.
pH was measured with a pH meter using 4 g of dry soil diluted in distilled water.
Organic C, dissolved N, microbial C and N are given as µg.g dry soil-1
Shannon index (Hill number) of vascular plants
CoverageVascPlan		estimated percentage of the surface covered
PlantSpRichness		number of observed species
Shannon All, consumers, preys: from relative abundances per site, function renyi (Hill numbers)
Percentage of coverage from the rarefacton curve calculation
