## Supplementary material for "Biotic interactions explain seasonal dynamics of the alpine soil microbiome": TableS3TresholdSummary

### Sheet: Sheet1
Table S3. Tresholds applied to select the most abundant taxa at different taxonomic levels, and the number of taxa and percentage of sequences deleted.
Taxonomic rank	Treshold	total taxa	Nb taxa deleted	Taxa remaining	% sequences deleted
Bacteria; Phylum	0.5	85	72	13	2.051	Bacteria_X deleted
Bacteria; Class	0.4	111	87	24	2.88
Bacteria; Order	0.3	201	153	48	4.077
Bacteria; Family	0.2	266	206	60	3.97
Fungi; Class	0.8	12	7	5	1.711
Fungi; Order	0.5	14	7	7	0.595
Fungi; Family	0.5	37	23	14	2.051
Protists; Domain	2	10	4	6	3.198
Protists; Phylum	1	25	13	12	1.857
Protists; Class	0.5	97	73	24	2.938
Protists; Order	0.2	117	71	46	3.074
Protists; Family	0.1	169	86	83	1.595
Metazoa; Class	0.5	30	25	5	0.536
Metazoa; Order	0.5	11	4	7	0.194
Metazoa; Family	0.5	14	6	8	0.526
Archaea; Phylum	0.1	8	3	5	0.03
Archaea; Class	0.1	12	6	6	0.091
Archaea; Order	0.1	12	3	9	0.103
Archaea; Family	0.1	13	4	9	0.086
