## Supplementary material for "Biotic interactions explain seasonal dynamics of the alpine soil microbiome": TableS4SequencesObtained

### Sheet: Sheet1
Table S4. Sequences obtained from the 158 soil samples and results at each step of their processing.
Raw sequences	Quality filtered	Small-subunit rRNA gene	Chloroplast seq. excluded	Binned to the genus level1		"Genera" per sample	Sequences per sample
1.02 x 109	91 ± 2.6%	394,527,938 (39%)	572,167 (0.14%)	7,694	average = min. = max. = stdev =	2,349 1,363 2,975 295	2,502,341 916,180 3'930'068 635183
1 Genus level ≠ genus, some taxa could only be identified to higher levels. "Genera" represented by only one to three sequences were excluded
